# Perversely expressed long noncoding RNAs can alter host response and viral proliferation in SARS-CoV-2 infection

**DOI:** 10.1101/2020.06.29.177204

**Authors:** Rafeed Rahman Turjya, Md. Abdullah-Al-Kamran Khan, Abul Bashar Mir Md. Khademul Islam

## Abstract

**Background:** Since December 2019, the world is experiencing an unprecedented crisis due to a novel coronavirus, SARS-CoV-2. Owing to poor understanding of pathogenicity, the virus is eluding treatment and complicating recovery. Regulatory roles of long non-coding RNAs (lncRNAs) during viral infection and associated antagonism of host antiviral immune responses has become more evident in last decade. To elucidate possible functions of lncRNAs in the COVID-19 pathobiology, we have utilized RNA-seq dataset of SARS-CoV-2 infected lung epithelial cells.

**Results:** Our analyses uncover 21 differentially expressed lncRNAs whose functions are broadly involved in cell survival and regulation of gene expression. By network enrichment analysis we find that these lncRNAs can directly interact with differentially expressed protein-coding genes *ADAR, EDN1, KYNU, MALL, TLR2* and *YWHAG*; and also *AKAP8L, EXOSC5, GDF15, HECTD1, LARP4B, LARP7, MIPOL1, UPF1, MOV10* and *PRKAR2A*, host genes that interact with SARS-CoV-2 proteins. These genes are involved in cellular signaling, metabolism, immune response and RNA homeostasis. Since lncRNAs have been known to sponge microRNAs and protect expression of upregulated genes, we also identified 9 microRNAs that are induced in viral infections; however, some lncRNAs are able to block their usual suppressive effect on overexpressed genes and consequently contribute to host defense and cell survival.

**Conclusions:** Our investigation determines that deregulated lncRNAs in SARS-CoV-2 infection are involved in viral proliferation, cellular survival, and immune response, ultimately determining disease outcome and this information could drive the search for novel RNA therapeutics as a treatment option.
