## Supplementary file 1 for "Perversely expressed long noncoding RNAs can alter host response and viral proliferation in SARS-CoV-2 infection"

### Sheet: Deregulated genes
Supplementary file 1: List of differentially expressed genes in SARS-CoV-2 infected cells
SARS-CoV-2-DE	SARS-CoV-2-UP	SARS-CoV-2-DOWN
CSF3	CSF3	CAV1
MIR3142HG	MIR3142HG	DSG3
SGSM1	SGSM1	ABLIM1
SAMD11	SAMD11	ALDH3A2
PCDHGB1	PCDHGB1	WLS
AC048341.2	AC048341.2	CPT1A
KIAA0319	KIAA0319	SULF2
CXCL5	CXCL5	SFRP1
CCL20	CCL20	ACSL1
CSF2	CSF2	TNKS2
VNN3	VNN3	CBR1
IL6	IL6	SNHG8
AC015813.5	AC015813.5	STRBP
SPRR2D	SPRR2D	LRP11
IFI27	IFI27	GCLC
IL36G	IL36G	NRP1
SAA2	SAA2	SCP2
XAF1	XAF1	SORL1
SEC14L4	SEC14L4	FAT2
SPRR2B	SPRR2B	RPL9
MX1	MX1	GGCT
SPRR2E	SPRR2E	CTDSPL
B3GALT5	B3GALT5	ERF
PDZK1IP1	PDZK1IP1	DST
MMP9	MMP9	CLU
DDIT4L	DDIT4L	PRCP
IFI44L	IFI44L	PDCD4
IFI6	IFI6	CKAP2
CXCL8	CXCL8	SPARC
CXCL3	CXCL3	MTUS1
BCL2A1	BCL2A1	YTHDC2
MX2	MX2	NR2F2
SAA1	SAA1	KCNMA1
CFB	CFB	CYBRD1
VNN1	VNN1	FKBP5
S100A8	S100A8	PPDPF
TNF	TNF	CD109
GBP5	GBP5	RPL26
C1QTNF1	C1QTNF1	ADD3
SYNGR3	SYNGR3	PRSS23
SPRR2A	SPRR2A	TMEM50B
PI3	PI3	FLRT3
ICAM1	ICAM1	PSMC1P1
MRGPRX3	MRGPRX3	SLC26A2
SERPINA3	SERPINA3	ENDOD1
KRT24	KRT24	CNTNAP3
PGLYRP4	PGLYRP4	LXN
INHBA	INHBA	CENPF
OAS1	OAS1	NR1D2
TNFSF14	TNFSF14	CPA4
CES1P1	CES1P1	NT5DC3
ZC3H12A	ZC3H12A	UGDH-AS1
CXCL6	CXCL6	FOXO1
BIRC3	BIRC3	CTSH
C6orf223	C6orf223	MLPH
TNFAIP3	TNFAIP3	CCDC14
IRAK2	IRAK2	RAB7B
IFITM1	IFITM1	RPS3AP26
LINC02015	LINC02015	AQP3
INHBA-AS1	INHBA-AS1	CCNA2
IRF7	IRF7	GPSM2
TNFAIP2	TNFAIP2	PALMD
RND1	RND1	MCOLN3
C3	C3	CLCA2
AC008760.2	AC008760.2	EIF4BP6
LTB	LTB	TP53INP1
SOD2	SOD2	LIMCH1
CXCL1	CXCL1	SLF2
BST2	BST2	SLITRK6
CXCL2	CXCL2	BCL2L11
PLAT	PLAT	PHTF2
RHCG	RHCG	MN1
TCIM	TCIM	IL6R
LIF	LIF	TCF4
HEPHL1	HEPHL1	PRKACB
HBEGF	HBEGF	DUSP10
OAS3	OAS3	RPS26P47
OAS2	OAS2	RPS2P46
TNIP1	TNIP1	ZCCHC10
S100A12	S100A12	ATP9B
GPAT3	GPAT3	ZSWIM7
MYEOV	MYEOV	AC024293.1
P2RY6	P2RY6	ALDH3A1
TRIML2	TRIML2	GXYLT1
IL32	IL32	PCDH7
AL390719.1	AL390719.1	PBX1
SLC6A14	SLC6A14	RPSAP54
MYPN	MYPN	TFCP2L1
CYP27B1	CYP27B1	RPS26P15
MAFF	MAFF	PADI3
AL109615.3	AL109615.3	SPTLC3
S100A9	S100A9	AC116533.1
SPRR1A	SPRR1A	PROS1
C15orf48	C15orf48	CEP44
IL1A	IL1A	DTD2
MAP3K8	MAP3K8	HPGD
TLR2	TLR2	VAV3
EDN1	EDN1	AC093866.1
IL1B	IL1B	AL591135.1
FAM167A	FAM167A	FAM171B
PDGFB	PDGFB	RAB30
SOCS3	SOCS3	RPL13P12
STAT5A	STAT5A	LRTOMT
EPSTI1	EPSTI1	CREG2
IER3	IER3	PTPRZ1
ADAM8	ADAM8	TCN1
CES1	CES1	RAB15
KRT4	KRT4	FSIP2
CORO1A	CORO1A	SERPINB13
IVL	IVL	SESN3
CRCT1	CRCT1	DBP
NFKB2	NFKB2	TMEM60
BPGM	BPGM	AC007743.1
HELZ2	HELZ2	KCNQ1OT1
LENG9	LENG9	IRF2BPL
RELB	RELB	RPSAP47
PSMB9	PSMB9	TSC22D3
MAB21L4	MAB21L4	GCNT4
TYMP	TYMP	H3P6
NRCAM	NRCAM	FAM161A
C1R	C1R	FGF1
IFI44	IFI44	HELLS
NFKBIA	NFKBIA	RPL13AP25
CSGALNACT1	CSGALNACT1	ADCY1
KYNU	KYNU	RPS23P8
IL7R	IL7R	RPL21P75
IRF9	IRF9	AC093591.1
IFI35	IFI35	RPL21P119
PLSCR1	PLSCR1	EPHA4
IFIT1	IFIT1	GPNMB
POU2F2	POU2F2	EIF4BP3
QPCT	QPCT	RPL21P16
ISG15	ISG15	MAF
NFKBIZ	NFKBIZ	EFCAB7
G0S2	G0S2	RPL3P4
SAMHD1	SAMHD1	RPL10P16
TRIM47	TRIM47	EXTL2
C1S	C1S	LINC00504
TGM1	TGM1	CYP2B7P
PARP12	PARP12	ADAM23
IFITM3	IFITM3	HNRNPA1P54
MMP1	MMP1	GULP1
S100P	S100P	SOX6
SLC25A19	SLC25A19	MXRA5
XDH	XDH	AC087473.1
STC1	STC1	MBOAT1
EFNA1	EFNA1	KRT15
BMP2	BMP2	AC079922.1
SERPINB1	SERPINB1	HNRNPCP2
IKBKE	IKBKE	OLFML2A
DTX2	DTX2	LRMP
RBP5	RBP5	THBD
LCN2	LCN2	RPSAP19
TGM2	TGM2	CYP4F3
CTU2	CTU2	AKR1B15
CDC42EP2	CDC42EP2	METTL7A
GPR176	GPR176	TMSB4XP4
TLCD1	TLCD1	CENPA
SERPINB2	SERPINB2	AC079250.1
PARP9	PARP9	AC115223.1
PLAUR	PLAUR	VTCN1
KRT6B	KRT6B	PPARGC1A
BCL3	BCL3	ATG9B
PRDM1	PRDM1	CALML3
DRAM1	DRAM1	EEF1A1P13
CLUHP3	CLUHP3	RPL10AP6
FEZ1	FEZ1	RPL37P2
IFIT3	IFIT3	ZNF488
IFIH1	IFIH1	MTRNR2L12
SGPP2	SGPP2	AC099789.1
CSTB	CSTB	GAS6-AS1
OSBP2	OSBP2	PSMC1P9
PRELID2	PRELID2	HSP90AA2P
ADRB2	ADRB2	RPS11P5
DUSP4	DUSP4	CLDN23
ZBED2	ZBED2	EEF1B2P3
SLPI	SLPI	HSPB1P1
PODXL	PODXL	NID1
EHD1	EHD1	MYLK
RHOV	RHOV	PSMC1P3
SLAMF9	SLAMF9	HNRNPUL2-BSCL2
SPRY4	SPRY4	MTND6P4
COL8A1	COL8A1	CASD1
ZP3	ZP3	RPS2P7
SAMD9L	SAMD9L	AC144530.1
NCCRP1	NCCRP1	STON1
SMTN	SMTN	RPL7AP50
OTUB2	OTUB2	PRODH
FOSL1	FOSL1	AC099336.2
DDX28	DDX28	RBM20
EVA1C	EVA1C	RPS2P55
ALOX15B	ALOX15B	MAP7D2
SMOX	SMOX	MTCO2P12
MLKL	MLKL	CXCL14
NEDD9	NEDD9	PTGES3P3
MIF4GD	MIF4GD	AP000542.3
NFKBIE	NFKBIE	LGI3
ZC3H12C	ZC3H12C	AC008592.3
KRT23	KRT23	AC092597.1
NCF2	NCF2	BMP8B
PTGS2	PTGS2	MAP2K6
SBNO2	SBNO2	IFITM10
ANGPTL4	ANGPTL4	NANOS1
ZSWIM4	ZSWIM4	PDK4
TNC	TNC	AL603839.3
SLC25A37	SLC25A37	RPS13P2
PLAU	PLAU	ANKAR
BID	BID	PCDHAC1
DDX58	DDX58	AP001324.1
TUBA1A	TUBA1A	EIF4HP1
STAT1	STAT1	RPSAP4
EREG	EREG	TFDP2
C1RL-AS1	C1RL-AS1	FAM230J
NFKB1	NFKB1	MT-TY
CXCL16	CXCL16	THSD7A
SLC2A6	SLC2A6	HNRNPA1P4
CDC25B	CDC25B	FCGBP
CDA	CDA	MT-TA
ASS1	ASS1	LINC00937
SEMA7A	SEMA7A	CR381653.2
ST3GAL5	ST3GAL5	FAM106A
ITGA5	ITGA5	GRIN2C
HSD11B1	HSD11B1
RRP9	RRP9
ETS1	ETS1
PSMB8	PSMB8
WWC1	WWC1
MICB	MICB
GJB2	GJB2
ZNF319	ZNF319
SPRR1B	SPRR1B
SAMD4A	SAMD4A
TRAF3	TRAF3
RFTN1	RFTN1
EPHA2	EPHA2
IFNAR2	IFNAR2
WNT7A	WNT7A
HYI	HYI
GABRP	GABRP
NEURL1B	NEURL1B
PRELID1	PRELID1
MFSD2A	MFSD2A
PLK3	PLK3
VEGFA	VEGFA
AC140479.4	AC140479.4
ERN1	ERN1
GLRX	GLRX
ALDH1A3	ALDH1A3
STAP2	STAP2
LGALSL	LGALSL
PPP2R5B	PPP2R5B
CCDC9B	CCDC9B
IGFBP3	IGFBP3
KRT17	KRT17
STK25	STK25
ACTN1	ACTN1
KIFC3	KIFC3
PML	PML
AC006058.4	AC006058.4
TNFRSF10A	TNFRSF10A
MICAL2	MICAL2
TUBB2A	TUBB2A
SUSD6	SUSD6
ANXA3	ANXA3
IFITM2	IFITM2
GRAMD1B	GRAMD1B
MPV17L2	MPV17L2
CCDC24	CCDC24
SERPINB8	SERPINB8
TAP1	TAP1
IDI1	IDI1
EFHD2	EFHD2
CDC34	CDC34
CD82	CD82
TUBB4B	TUBB4B
HERC6	HERC6
ENO2	ENO2
TUBA4A	TUBA4A
HLA-B	HLA-B
TMEM132A	TMEM132A
DTX3L	DTX3L
AMPD3	AMPD3
SRM	SRM
IFNGR1	IFNGR1
SLC11A2	SLC11A2
ADAM28	ADAM28
TRAF2	TRAF2
THSD1	THSD1
HDGF	HDGF
F3	F3
TLCD3A	TLCD3A
PTGES2	PTGES2
DUSP1	DUSP1
MTSS1	MTSS1
NHP2	NHP2
AFAP1L1	AFAP1L1
RRP1	RRP1
UBE2L6	UBE2L6
STRA6	STRA6
BTG3	BTG3
FXYD5	FXYD5
GNA15	GNA15
NAMPT	NAMPT
SLC25A28	SLC25A28
FAM83A	FAM83A
CSTA	CSTA
TGFA	TGFA
TRIM16	TRIM16
SQOR	SQOR
AKR1B1	AKR1B1
LYN	LYN
MTHFD2	MTHFD2
GJB3	GJB3
LDLR	LDLR
NUAK2	NUAK2
RANGAP1	RANGAP1
HAS3	HAS3
ERRFI1	ERRFI1
LAMB3	LAMB3
PTAFR	PTAFR
B4GALT2	B4GALT2
CDCP1	CDCP1
TUBB	TUBB
SEMA4B	SEMA4B
PRMT1	PRMT1
HMGCS1	HMGCS1
TRIM14	TRIM14
EIF3G	EIF3G
SH3RF2	SH3RF2
PSME2	PSME2
PPIF	PPIF
TUBG1	TUBG1
TUBA1B	TUBA1B
TMEM51	TMEM51
GNA12	GNA12
FLNB	FLNB
PCSK9	PCSK9
PQBP1	PQBP1
PPP1R15A	PPP1R15A
VARS1	VARS1
ATP1B1	ATP1B1
INAVA	INAVA
KCTD11	KCTD11
TUBA1C	TUBA1C
TPCN1	TPCN1
CSRP1	CSRP1
SH3KBP1	SH3KBP1
CD99	CD99
NCOA7	NCOA7
SDC4	SDC4
HK2	HK2
COL12A1	COL12A1
TINF2	TINF2
LAP3	LAP3
TICAM1	TICAM1
ANXA1	ANXA1
HMOX2	HMOX2
ARNTL2	ARNTL2
ANXA6	ANXA6
SQLE	SQLE
MOGS	MOGS
B4GALT1	B4GALT1
PDPN	PDPN
ALAS1	ALAS1
SMAD3	SMAD3
CCT5	CCT5
FDPS	FDPS
PDIA5	PDIA5
PLEK2	PLEK2
USB1	USB1
ELOVL1	ELOVL1
LETM1	LETM1
POLR3E	POLR3E
TMEM147	TMEM147
MRPL17	MRPL17
CSNK1E	CSNK1E
KLHL18	KLHL18
TFPI2	TFPI2
IL1RN	IL1RN
RAB11FIP1	RAB11FIP1
TRIM25	TRIM25
AKAP12	AKAP12
PSME1	PSME1
UCK2	UCK2
TOR1B	TOR1B
AC006058.1	AC006058.1
DCBLD1	DCBLD1
MICA	MICA
STK10	STK10
FERMT1	FERMT1
NECAP2	NECAP2
HDAC7	HDAC7
ISG20L2	ISG20L2
HIVEP2	HIVEP2
CTPS1	CTPS1
ARHGEF2	ARHGEF2
MYC	MYC
LAMC2	LAMC2
FAM83G	FAM83G
PARP14	PARP14
IFNGR2	IFNGR2
AHCYL2	AHCYL2
ENTPD3	ENTPD3
ADAM19	ADAM19
FNDC3B	FNDC3B
COPG1	COPG1
FLII	FLII
CTSC	CTSC
ELOA	ELOA
KRT18	KRT18
PSMC3	PSMC3
SLC25A23	SLC25A23
SH3PXD2B	SH3PXD2B
MAOA	MAOA
TUFM	TUFM
NLRP1	NLRP1
UPP1	UPP1
DAPP1	DAPP1
TTC9	TTC9
ATF4	ATF4
FDFT1	FDFT1
ACLY	ACLY
MEG3	MEG3
SAT1	SAT1
CCT7	CCT7
LTBP2	LTBP2
TNFAIP1	TNFAIP1
MAST4	MAST4
MALL	MALL
FN1	FN1
PPP4R1	PPP4R1
LSS	LSS
MYO10	MYO10
NAGK	NAGK
NOP2	NOP2
SIPA1L1	SIPA1L1
N4BP1	N4BP1
RBMS2	RBMS2
HMGB3	HMGB3
SERPINB6	SERPINB6
OSMR	OSMR
STAT2	STAT2
DDR1	DDR1
KIRREL1	KIRREL1
MYO1B	MYO1B
IDH3B	IDH3B
CLDN1	CLDN1
PXDN	PXDN
AHSA1	AHSA1
ADAR	ADAR
MSN	MSN
SDHB	SDHB
PPIB	PPIB
GOT2	GOT2
NOP56	NOP56
MRPL32	MRPL32
PTMA	PTMA
MYL6	MYL6
AMIGO2	AMIGO2
AREG	AREG
LRRC59	LRRC59
YWHAG	YWHAG
COX4I1	COX4I1
TGFBR2	TGFBR2
CAV1
DSG3
ABLIM1
ALDH3A2
WLS
CPT1A
SULF2
SFRP1
ACSL1
TNKS2
CBR1
SNHG8
STRBP
LRP11
GCLC
NRP1
SCP2
SORL1
FAT2
RPL9
GGCT
CTDSPL
ERF
DST
CLU
PRCP
PDCD4
CKAP2
SPARC
MTUS1
YTHDC2
NR2F2
KCNMA1
CYBRD1
FKBP5
PPDPF
CD109
RPL26
ADD3
PRSS23
TMEM50B
FLRT3
PSMC1P1
SLC26A2
ENDOD1
CNTNAP3
LXN
CENPF
NR1D2
CPA4
NT5DC3
UGDH-AS1
FOXO1
CTSH
MLPH
CCDC14
RAB7B
RPS3AP26
AQP3
CCNA2
GPSM2
PALMD
MCOLN3
CLCA2
EIF4BP6
TP53INP1
LIMCH1
SLF2
SLITRK6
BCL2L11
PHTF2
MN1
IL6R
TCF4
PRKACB
DUSP10
RPS26P47
RPS2P46
ZCCHC10
ATP9B
ZSWIM7
AC024293.1
ALDH3A1
GXYLT1
PCDH7
PBX1
RPSAP54
TFCP2L1
RPS26P15
PADI3
SPTLC3
AC116533.1
PROS1
CEP44
DTD2
HPGD
VAV3
AC093866.1
AL591135.1
FAM171B
RAB30
RPL13P12
LRTOMT
CREG2
PTPRZ1
TCN1
RAB15
FSIP2
SERPINB13
SESN3
DBP
TMEM60
AC007743.1
KCNQ1OT1
IRF2BPL
RPSAP47
TSC22D3
GCNT4
H3P6
FAM161A
FGF1
HELLS
RPL13AP25
ADCY1
RPS23P8
RPL21P75
AC093591.1
RPL21P119
EPHA4
GPNMB
EIF4BP3
RPL21P16
MAF
EFCAB7
RPL3P4
RPL10P16
EXTL2
LINC00504
CYP2B7P
ADAM23
HNRNPA1P54
GULP1
SOX6
MXRA5
AC087473.1
MBOAT1
KRT15
AC079922.1
HNRNPCP2
OLFML2A
LRMP
THBD
RPSAP19
CYP4F3
AKR1B15
METTL7A
TMSB4XP4
CENPA
AC079250.1
AC115223.1
VTCN1
PPARGC1A
ATG9B
CALML3
EEF1A1P13
RPL10AP6
RPL37P2
ZNF488
MTRNR2L12
AC099789.1
GAS6-AS1
PSMC1P9
HSP90AA2P
RPS11P5
CLDN23
EEF1B2P3
HSPB1P1
NID1
MYLK
PSMC1P3
HNRNPUL2-BSCL2
MTND6P4
CASD1
RPS2P7
AC144530.1
STON1
RPL7AP50
PRODH
AC099336.2
RBM20
RPS2P55
MAP7D2
MTCO2P12
CXCL14
PTGES3P3
AP000542.3
LGI3
AC008592.3
AC092597.1
BMP8B
MAP2K6
IFITM10
NANOS1
PDK4
AL603839.3
RPS13P2
ANKAR
PCDHAC1
AP001324.1
EIF4HP1
RPSAP4
TFDP2
FAM230J
MT-TY
THSD7A
HNRNPA1P4
FCGBP
MT-TA
LINC00937
CR381653.2
FAM106A
GRIN2C
